# Cognitive resilience to Alzheimer’s disease in mice depends on gene-diet interactions

**DOI:** 10.1101/2025.02.07.637137

**Authors:** Amy R. Dunn, Harpreet Kaur, Yanchao Dai, Kevin Charland, Andrew R. Ouellette, Niran Hadad, Patricia H. Doyle, Glen H.G. Acosta, Elizabeth M. Litkowski, Timothy J. Hohman, Kristen M.S. O’Connell, Catherine C. Kaczorowski

**Affiliations:** The Jackson Laboratory, Mammalian Genetics, Bar Harbor, Maine, USA 04609; Washington University in St Louis, Department of Neuroscience, St Louis, Missouri, USA 63110; Tufts University School of Medicine, Boston, Massachusetts, USA 02111; University of Michigan Medical School, Department of Neurology, Ann Arbor, Michigan, USA 48109; University of Maine Graduate School of Biomedical Science and Engineering, Orono, Maine, USA 04469; Division of Bioinnovation and Genome Sciences, Translational Genomics Research Institute, Phoenix, Arizona, USA 85004; University of Kentucky College of Medicine, Department of Neuroscience, Lexington, Kentucky, USA 40506; Vanderbilt University School of Medicine, Department of Neurology, Nashville, Tennessee, USA 37232

## Abstract

Alzheimer’s disease (AD) has a complex etiology arising from largely unknown interactions between genetic and environmental (GxE) factors. Even in populations with causal familial Alzheimer’s disease mutations, there is variation in disease onset and progression, suggesting that clinical symptoms are modified by genetics and environment. Identification of such modifiers is critical, as mechanisms that promote resilience to high-risk AD mutations, unhealthy diet, or aging represent promising therapeutic targets for AD; global resilience factors that protect against multiple “hits” are among the highest priority for discovery. Both genetic and environmental protective factors in AD have been identified; however, GxE factors are incredibly difficult to study in human populations given complex genomes, poor self-reporting, limited data from underrepresented groups, and incompletely documented exposomes. Here, we (1) validate novel GxE tools using population of mouse strains that model the polygenic nature of human AD, (2) characterize individuals with cognitive resilience to high-risk genetic and dietary perturbations, (3) define and quantitate roles for genetics, sex, age, and diet, and (4) present data for the discovery of complex interactions that are nearly impossible to elucidate from humans or inbred mice. We found that a high-fat high-sugar (HFHS) diet is not universally damaging, as some strains showed an improved AD-related cognitive outcome when fed a HFHS diet, suggesting the need for personalized recommendations for dietary interventions in AD. Cognitive resilience to AD is polygenic; however, we found a locus on Chr 10 that was modestly associated with cognitive resilience to AD in females, and this association was strengthened by HFHS diet, pointing to an unexpected interaction between specific genetic loci and ‘unhealthy’ diet in AD risk and resilience. This study is the first of its kind to explore characteristics of AD resilience and GxE interactions in a genetically diverse mouse model. We present a subset of strains that exemplify global cognitive resilience to be leveraged for deep mechanistic studies aimed toward development of resilience-based, personalized therapeutic interventions.

**Highlights:**

- AD-BXD mouse models and data repository provide unprecedented tools for understanding individual differences arising from Gene x Environment factors in aging and AD.
- Evidence of global cognitive resilience to AD-relevant outcomes that is partially mediated by a resilience to aging and dietary risk factors.
- Cognitive resilience in AD-BXDs its polygenic nature, with a modest locus on Chr 10 whose association with resilience was amplified by a high-fat/high-sugar diet.
- The genetic factors mediating resilience to AD in humans also predict cognitive resilience in AD-BXDs, suggesting robust, translatable global resilience factors.
