## Supplemental Table 1 for "Cognitive resilience to Alzheimer’s disease in mice depends on gene-diet interactions"

### Sheet: body_weight_anova
Body Weight
term	sumsq	df	F.values	p.value	proportion_explained
Sex:AgeGrp	8934.99	1	345.425	2.59962e-76	5.61
Sex	163.508	1	6.32118	0.01194	0.1
Line:Sex	11890.5	39	11.7868	4.2934e-72	7.47
Line:Genotype	2441.39	40	2.35959	2.87977e-06	1.53
Line:Diet	4651.16	37	4.85981	1.59211e-20	2.92
Line:AgeGrp	34074.4	41	32.1295	3.61401e-239	21.4
Line	6636.9	40	6.41453	4.36654e-33	4.17
Genotype:Sex	223.94	1	8.65748	0.00326181	0.14
Genotype:AgeGrp	34188.8	1	1321.73	2.71263e-278	21.47
Genotype	32.7484	1	1.26604	0.260527	0.02
Diet:Sex	2518.21	1	97.3535	6.72643e-23	1.58
Diet:Genotype	6.71479	1	0.259592	0.610407	0
Diet:AgeGrp	51392	1	1986.8	0	32.27
Diet	72.625	1	2.80767	0.093834	0.05
AgeGrp	2022.71	1	78.1976	1.0265e-18	1.27
Y-maze
term	sumsq	df	F.values	p.value	proportion_explained
Sex:AgeGrp	23.0023	1	0.13005	0.718387	0.05
Sex	0.866259	1	0.00489763	0.944208	0
Line:Sex	8588.33	39	1.24504	0.140865	17.22
Line:Genotype	6327.4	40	0.894341	0.660778	12.69
Line:Diet	5366.82	37	0.820075	0.772258	10.76
Line:AgeGrp	15059.2	41	2.07662	6.57589e-05	30.19
Line	12484.7	40	1.76464	0.0020617	25.03
Genotype:Sex	3.84069	1	0.0217144	0.882852	0.01
Genotype:AgeGrp	1061.11	1	5.99927	0.0143255	2.13
Genotype	0.0298388	1	0.000168702	0.989637	0
Diet:Sex	30.3718	1	0.171716	0.678599	0.06
Diet:Genotype	754.577	1	4.26621	0.0388983	1.51
Diet:AgeGrp	110.212	1	0.623114	0.429908	0.22
Diet	2.56835	1	0.0145209	0.904087	0.01
AgeGrp	67.305	1	0.380527	0.537332	0.13
CFA
term	sumsq	df	F.values	p.value	proportion_explained
Sex:AgeGrp	3651.77	1	8.41151	0.0037423	1.65
Sex	870.407	1	2.0049	0.156845	0.39
Line:Sex	37759.8	41	2.12137	4.14377e-05	17.09
Line:Genotype	31186	40	1.79585	0.00155899	14.11
Line:Diet	19531.1	37	1.21589	0.17322	8.84
Line:AgeGrp	26985.4	41	1.51606	0.0185312	12.21
Line	59124.4	40	3.40468	3.05993e-12	26.76
Genotype:Sex	7105.05	1	16.3658	5.28858e-05	3.22
Genotype:AgeGrp	32598.1	1	75.0866	5.74477e-18	14.75
Genotype	77.1527	1	0.177714	0.673361	0.03
Diet:Sex	146.716	1	0.337946	0.561039	0.07
Diet:Genotype	946.789	1	2.18084	0.139792	0.43
Diet:AgeGrp	202.241	1	0.465844	0.494932	0.09
Diet	320.134	1	0.737397	0.390531	0.14
AgeGrp	464.875	1	1.07079	0.300808	0.21
CFM
term	sumsq	df	F.values	p.value	proportion_explained
Sex:AgeGrp	16973	1	52.8725	4.01883e-13	6.24
Sex	824.719	1	2.56907	0.109025	0.3
Line:Sex	29123.6	41	2.21274	1.42831e-05	10.7
Line:Genotype	33617.6	40	2.61804	1.27819e-07	12.36
Line:Diet	19294.8	37	1.62446	0.00980718	7.09
Line:AgeGrp	38257.5	41	2.90672	1.94261e-09	14.06
Line	105143	40	8.18821	2.47578e-45	38.64
Genotype:Sex	8783.76	1	27.3622	1.74481e-07	3.23
Genotype:AgeGrp	10280.1	1	32.0234	1.59445e-08	3.78
Genotype	195.051	1	0.607601	0.435724	0.07
Diet:Sex	1370.77	1	4.27008	0.0388323	0.5
Diet:Genotype	18.3716	1	0.0572292	0.810938	0.01
Diet:AgeGrp	4996.78	1	15.5654	8.06189e-05	1.84
Diet	821.633	1	2.55946	0.109689	0.3
AgeGrp	2378.82	1	7.41022	0.00650437	0.87

### Sheet: ymaze_anova
term	sumsq	df	F.values	p.value	proportion_explained
Sex:AgeGrp	23.0023	1	0.13005	0.718387	0.05
Sex	0.866259	1	0.00489763	0.944208	0
Line:Sex	8588.33	39	1.24504	0.140865	17.22
Line:Genotype	6327.4	40	0.894341	0.660778	12.69
Line:Diet	5366.82	37	0.820075	0.772258	10.76
Line:AgeGrp	15059.2	41	2.07662	6.57589e-05	30.19
Line	12484.7	40	1.76464	0.0020617	25.03
Genotype:Sex	3.84069	1	0.0217144	0.882852	0.01
Genotype:AgeGrp	1061.11	1	5.99927	0.0143255	2.13
Genotype	0.0298388	1	0.000168702	0.989637	0
Diet:Sex	30.3718	1	0.171716	0.678599	0.06
Diet:Genotype	754.577	1	4.26621	0.0388983	1.51
Diet:AgeGrp	110.212	1	0.623114	0.429908	0.22
Diet	2.56835	1	0.0145209	0.904087	0.01
AgeGrp	67.305	1	0.380527	0.537332	0.13

### Sheet: cfa_anova
term	sumsq	df	F.values	p.value	proportion_explained
Sex:AgeGrp	3651.77	1	8.41151	0.0037423	1.65
Sex	870.407	1	2.0049	0.156845	0.39
Line:Sex	37759.8	41	2.12137	4.14377e-05	17.09
Line:Genotype	31186	40	1.79585	0.00155899	14.11
Line:Diet	19531.1	37	1.21589	0.17322	8.84
Line:AgeGrp	26985.4	41	1.51606	0.0185312	12.21
Line	59124.4	40	3.40468	3.05993e-12	26.76
Genotype:Sex	7105.05	1	16.3658	5.28858e-05	3.22
Genotype:AgeGrp	32598.1	1	75.0866	5.74477e-18	14.75
Genotype	77.1527	1	0.177714	0.673361	0.03
Diet:Sex	146.716	1	0.337946	0.561039	0.07
Diet:Genotype	946.789	1	2.18084	0.139792	0.43
Diet:AgeGrp	202.241	1	0.465844	0.494932	0.09
Diet	320.134	1	0.737397	0.390531	0.14
AgeGrp	464.875	1	1.07079	0.300808	0.21

### Sheet: cfm_anova
CFM
term	sumsq	df	F.values	p.value	proportion_explained
Sex:AgeGrp	16973	1	52.8725	4.01883e-13	6.24
Sex	824.719	1	2.56907	0.109025	0.3
Line:Sex	29123.6	41	2.21274	1.42831e-05	10.7
Line:Genotype	33617.6	40	2.61804	1.27819e-07	12.36
Line:Diet	19294.8	37	1.62446	0.00980718	7.09
Line:AgeGrp	38257.5	41	2.90672	1.94261e-09	14.06
Line	105143	40	8.18821	2.47578e-45	38.64
Genotype:Sex	8783.76	1	27.3622	1.74481e-07	3.23
Genotype:AgeGrp	10280.1	1	32.0234	1.59445e-08	3.78
Genotype	195.051	1	0.607601	0.435724	0.07
Diet:Sex	1370.77	1	4.27008	0.0388323	0.5
Diet:Genotype	18.3716	1	0.0572292	0.810938	0.01
Diet:AgeGrp	4996.78	1	15.5654	8.06189e-05	1.84
Diet	821.633	1	2.55946	0.109689	0.3
AgeGrp	2378.82	1	7.41022	0.00650437	0.87
